# A dynamic 3D polymer model of the *Escherichia coli* chromosome driven by data from optical pooled screening

**DOI:** 10.1101/2024.10.30.621082

**Authors:** Dvir Schirman, Konrad Gras, Vinodh Kandavalli, Jimmy Larsson, David Fange, Johan Elf

## Abstract

The DNA of bacterial cells is organized in a highly dynamic chromosome structure. To guarantee its propagation, the chromosome must replicate, segregate, and accommodate other biological processes like gene expression. Therefore, to understand the causal relationship between chromosome organization and biological function, it is essential to follow chromosome dynamics. Live-cell imaging of fluorescent labels allows the tracking of specific genomic locations, but the current imaging-based approaches to study bacterial chromosome organization over the cell cycle are limited in their throughput. Even with multicolor fluorescent locus labeling, the genomic resolution is insufficient to gain insights about the whole chromosome structure from a single experiment. Although sequencing-based methods like chromosome conformation capture provide high genomic coverage, they can only be done in bulk, providing an averaged static view of the chromosome structure. In this study, we address these limitations and investigate the bacterial chromosome organization by imaging fluorescently labeled loci in a library of *Escherichia coli* strains, following the 3D locations of 68 different loci in live cells in a single experiment. The resulting location distributions along the cell’s longitudinal and radial axes are used to inform a dynamic polymer model of the chromosome over the cell cycle. We show a global reorganization of the *E. coli* chromosome, at both the longitudinal and radial axes. Our model reproduces the known chromosomal architecture of four macrodomains and demonstrates how these domains form dynamically over the cell cycle.
