## Supplemental table 3 for "A dynamic 3D polymer model of the *Escherichia coli* chromosome driven by data from optical pooled screening"

### Sheet: Sheet1
strainID	barcodeID	barcode_sequence	label_insertion_site	distance_to_oriC	homology_arm_5	homology_arm_3	cloning_primer_5	cloning_primer_3
M00	275	GAAATCGGTTGAAACAACTGTGTTACCAGG	2119822	1806038	GGGATTACCACAAACGCCAGCGATAATGTTTTAATCAACG	GTGCCAGGTCCGGGTTATTCAGCACGTCGCCGATGAGATC	GGGATTACCACAAACGCCAGCGATAATGTTTTAATCAACGtaatacgactcactatagggagaGAAATCGGTTGAAACAACTGTGTTACCAGGtcaaccaataatagtctgaatgtc	GATCTCATCGGCGACGTGCTGAATAACCCGGACCTGGCACcaacaggttgaactgctg
M02	335	GGCGGGCGTCGAAGATTTGTCACACTTAAG	89106	804898	CCTCTGGCGCGTAGAGTACGGGACTGGACATCAATATGCT	TAAAGTAAATAAGACTATTCCTGACTATTATTGATAAATG	CCTCTGGCGCGTAGAGTACGGGACTGGACATCAATATGCTtaatacgactcactatagggagaGGCGGGCGTCGAAGATTTGTCACACTTAAGtcaaccaataatagtctgaatgtc	CATTTATCAATAATAGTCAGGAATAGTCTTATTTACTTTAcaacaggttgaactgctg
M03	380	GAAGCAGCTGGCCCGACAAGACTATATGAG	138683	854475	ATTCGGAAATATGCCCGGATCTCTCCGGGCATTAAACTGA	TGACAAACGCAAATCTGCCTGATGCGCTACGCTTATCAGG	ATTCGGAAATATGCCCGGATCTCTCCGGGCATTAAACTGAtaatacgactcactatagggagaGAAGCAGCTGGCCCGACAAGACTATATGAGtcaaccaataatagtctgaatgtc	CCTGATAAGCGTAGCGCATCAGGCAGATTTGCGTTTGTCAcaacaggttgaactgctg
M04	432	GGCCGTCTCCTAATCTAGGAGGAAGTCTAG	184205	899997	TGTGATCGCAGAAAGCCTTTTTCTTCCAGACTTCTATCAT	GGCGTAAAAATCAAAAAATTACCTGCTTTATTCTGGTGAT	TGTGATCGCAGAAAGCCTTTTTCTTCCAGACTTCTATCATtaatacgactcactatagggagaGGCCGTCTCCTAATCTAGGAGGAAGTCTAGtcaaccaataatagtctgaatgtc	ATCACCAGAATAAAGCAGGTAATTTTTTGATTTTTACGCCcaacaggttgaactgctg
M05	441	GGTGGGTCTTATATATTCCGTTTGAACGAG	238915	954707	TTGAGCATCGATTTCATTTAAAACAACTGTACACACTATC	CCTGTCAGTAAAATTGCTCCTCCGACAAGAATTACTGGAA	TTGAGCATCGATTTCATTTAAAACAACTGTACACACTATCtaatacgactcactatagggagaGGTGGGTCTTATATATTCCGTTTGAACGAGtcaaccaataatagtctgaatgtc	TTCCAGTAATTCTTGTCGGAGGAGCAATTTTACTGACAGGcaacaggttgaactgctg
M06	312	GCCGAGAGGCGTGTCAGAATTTATACTCAG	278988	994780	CCACGCGGTTGAGGATGTAAGCCGTCGCTACGCGGGTATC	CGGCGTGACGAGGAACACAATGGCGCTGACGGTGGTAATG	CCACGCGGTTGAGGATGTAAGCCGTCGCTACGCGGGTATCtaatacgactcactatagggagaGCCGAGAGGCGTGTCAGAATTTATACTCAGtcaaccaataatagtctgaatgtc	CATTACCACCGTCAGCGCCATTGTGTTCCTCGTCACGCCGcaacaggttgaactgctg
M07	313	GCCGGCTAAACGATTCCTGGATCCTACATG	317503	1033295	ATGGCACAAATTAGTTCGCTTGATTTGGGTTATGTTGGGG	AGTCGGTAAAACATTTTAATCCTGAATTTGTTCGTGGTTG	ATGGCACAAATTAGTTCGCTTGATTTGGGTTATGTTGGGGtaatacgactcactatagggagaGCCGGCTAAACGATTCCTGGATCCTACATGtcaaccaataatagtctgaatgtc	CAACCACGAACAAATTCAGGATTAAAATGTTTTACCGACTcaacaggttgaactgctg
M08	310	GCATATCCTTGTGTACGTCACTTTGGCATG	361200	1076992	CCTGCGCTTTGTTCATGCCGGATGCGGCTAATGTAGATCG	CTGAACTTGTAGGCCTGATAAGCGCAGCGTATCAGGCAAT	CCTGCGCTTTGTTCATGCCGGATGCGGCTAATGTAGATCGtaatacgactcactatagggagaGCATATCCTTGTGTACGTCACTTTGGCATGtcaaccaataatagtctgaatgtc	ATTGCCTGATACGCTGCGCTTATCAGGCCTACAAGTTCAGcaacaggttgaactgctg
M09	296	GATGATCTGTACCTAGATTCAATCCGACAG	390696	1106488	GGATATGATTTTTACACTGATGCGGTTGTTGATACACACT	GGCGTGATGGTGATGTTTTCACTTTGAACATTGCTAACAC	GGATATGATTTTTACACTGATGCGGTTGTTGATACACACTtaatacgactcactatagggagaGATGATCTGTACCTAGATTCAATCCGACAGtcaaccaataatagtctgaatgtc	GTGTTAGCAATGTTCAAAGTGAAAACATCACCATCACGCCcaacaggttgaactgctg
M10	370	GTTGCCTCCAATCTTTGAGTTCCAAATCAG	419261	1135053	GATGCTGGCTTATTTTCTTTGCAGTCAAAATACGGGCGTT	AGATTTTACAACGATTGGTGATTTTTTGTTCGCATGATTA	GATGCTGGCTTATTTTCTTTGCAGTCAAAATACGGGCGTTtaatacgactcactatagggagaGTTGCCTCCAATCTTTGAGTTCCAAATCAGtcaaccaataatagtctgaatgtc	TAATCATGCGAACAAAAAATCACCAATCGTTGTAAAATCTcaacaggttgaactgctg
M11	276	GAACGTGACGATGGAAGGCATGGACAGGTG	478731	1194523	GTAGAGCTGGTATTTCATGAAGTGATGGGTGGAAACGATC	ATTGTCATTTGACCAGGCGCAGAGCTTTACGCCTGGTATG	GTAGAGCTGGTATTTCATGAAGTGATGGGTGGAAACGATCtaatacgactcactatagggagaGAACGTGACGATGGAAGGCATGGACAGGTGtcaaccaataatagtctgaatgtc	CATACCAGGCGTAAAGCTCTGCGCCTGGTCAAATGACAATcaacaggttgaactgctg
M12	292	GATAGCCATGCGGGATGTAAGATAATATCG	529635	1245427	ATCGAGAACTCCATACAACTTTTTACGGAACGTCACCTGA	TAAAATTTGTTCAGTATCGTCTTTTGAGATTCTCAAGGTT	ATCGAGAACTCCATACAACTTTTTACGGAACGTCACCTGAtaatacgactcactatagggagaGATAGCCATGCGGGATGTAAGATAATATCGtcaaccaataatagtctgaatgtc	AACCTTGAGAATCTCAAAAGACGATACTGAACAAATTTTAcaacaggttgaactgctg
M13	293	GATATAAGGCGTTACACCAGGATGCAAGAG	582479	1298271	GAAGGTAAGACATGGAAATGGAATCAAATTGACCATGTAA	CGCCGCGGGATAAGGTTCAAAAACATCATGGCTAATTTTA	GAAGGTAAGACATGGAAATGGAATCAAATTGACCATGTAAtaatacgactcactatagggagaGATATAAGGCGTTACACCAGGATGCAAGAGtcaaccaataatagtctgaatgtc	TAAAATTAGCCATGATGTTTTTGAACCTTATCCCGCGGCGcaacaggttgaactgctg
M14	468	GTGTGGTATAAAGCCTGATAGAATGGCTAG	609415	1325207	CAGGTCAGGATGGTAAGGCACCTGCTTTACACTTTCGCCC	GTGGTCAGTGATGGCTGCGGGCGAATCGTACCAGATGTTG	CAGGTCAGGATGGTAAGGCACCTGCTTTACACTTTCGCCCtaatacgactcactatagggagaGTGTGGTATAAAGCCTGATAGAATGGCTAGtcaaccaataatagtctgaatgtc	CAACATCTGGTACGATTCGCCCGCAGCCATCACTGACCACcaacaggttgaactgctg
M15	328	GGCATCTCGTCAAATAAACCTACCGTCTTG	675535	1391327	CCGTAATAGTCTGATTTCGCACAGCAATAAAGAGAATATG	GGCCGAATGAAATTCCCCGGCCCTTGTTTTTATCTCTACA	CCGTAATAGTCTGATTTCGCACAGCAATAAAGAGAATATGtaatacgactcactatagggagaGGCATCTCGTCAAATAAACCTACCGTCTTGtcaaccaataatagtctgaatgtc	TGTAGAGATAAAAACAAGGGCCGGGGAATTTCATTCGGCCcaacaggttgaactgctg
M18	325	GGACCTGTTTGAGAAACGCCAAGCCTCGAG	820655	1536447	CATGTGTCGGGATTTTTTTCTTACTAAAAACGACACTTAA	CAAGTACCAGGTATAAAATATGCCTTATGGACGAGCGGAA	CATGTGTCGGGATTTTTTTCTTACTAAAAACGACACTTAAtaatacgactcactatagggagaGGACCTGTTTGAGAAACGCCAAGCCTCGAGtcaaccaataatagtctgaatgtc	TTCCGCTCGTCCATAAGGCATATTTTATACCTGGTACTTGcaacaggttgaactgctg
M19	398	GATAAAGAGGCCCATCCCTTTCCTACTTCG	857741	1573533	CGCCGCATCAGGCATTAACAAAGCGCATTTGTCAGCAATC	TGAGTAACGTCGAATCGATTTTCTTAATCCCACATCAATT	CGCCGCATCAGGCATTAACAAAGCGCATTTGTCAGCAATCtaatacgactcactatagggagaGATAAAGAGGCCCATCCCTTTCCTACTTCGtcaaccaataatagtctgaatgtc	AATTGATGTGGGATTAAGAAAATCGATTCGACGTTACTCAcaacaggttgaactgctg
M20	347	GGTGACCGCATGGATGAAGTGGCCTATACG	925823	1641615	CACAGGTAACATACTCCACCCGCCCACCATGTTCACTGCC	GTACAGACAGATAAAATGCGAAAAAAAAGCTCGCACTTTC	CACAGGTAACATACTCCACCCGCCCACCATGTTCACTGCCtaatacgactcactatagggagaGGTGACCGCATGGATGAAGTGGCCTATACGtcaaccaataatagtctgaatgtc	GAAAGTGCGAGCTTTTTTTTCGCATTTTATCTGTCTGTACcaacaggttgaactgctg
M21	289	GAGGACAAGTCCAAACCGAACCAACTTTAG	950296	1666088	TAAGATGTGTTAAAAACGCTGTAGCAGAATGAAGCGCGGA	ATAAAAAAGCGGCAACTCAATAAAGTTGCCGCTTTACGGG	TAAGATGTGTTAAAAACGCTGTAGCAGAATGAAGCGCGGAtaatacgactcactatagggagaGAGGACAAGTCCAAACCGAACCAACTTTAGtcaaccaataatagtctgaatgtc	CCCGTAAAGCGGCAACTTTATTGAGTTGCCGCTTTTTTATcaacaggttgaactgctg
M22	295	GATCTACATAAGCGATGTTCACATTGGCGG	1007651	1723443	TCAAATGAAAATAAGCCCTCAACTTTATGACATGACGCGC	TTATTAGCTATAATGCGCAACAATTTTCTTAGCGCCTGTC	TCAAATGAAAATAAGCCCTCAACTTTATGACATGACGCGCtaatacgactcactatagggagaGATCTACATAAGCGATGTTCACATTGGCGGtcaaccaataatagtctgaatgtc	GACAGGCGCTAAGAAAATTGTTGCGCATTATAGCTAATAAcaacaggttgaactgctg
M23	307	GCAGCGGTTCCGACAATCAATGCGTTCTCG	1050621	1766413	TTGAGTATAACATCCTTGTGAAATCTCCCTTTCCTCATAC	CGCTTGCACTATATACTGCGGGTAGGAAAGGCGCGCAGAG	TTGAGTATAACATCCTTGTGAAATCTCCCTTTCCTCATACtaatacgactcactatagggagaGCAGCGGTTCCGACAATCAATGCGTTCTCGtcaaccaataatagtctgaatgtc	CTCTGCGCGCCTTTCCTACCCGCAGTATATAGTGCAAGCGcaacaggttgaactgctg
M25	342	GGGCATGGTATAAGTTATGAGGGATCAACG	1141084	1856876	GCTGGGGCGGGCATTTTTTTGCCTATTTTGCATTGTTGGT	TAGCAAGGATGCCATTCGATGAATTTTAATATGTTGATTC	GCTGGGGCGGGCATTTTTTTGCCTATTTTGCATTGTTGGTtaatacgactcactatagggagaGGGCATGGTATAAGTTATGAGGGATCAACGtcaaccaataatagtctgaatgtc	GAATCAACATATTAAAATTCATCGAATGGCATCCTTGCTAcaacaggttgaactgctg
M27	436	GGGAGCAAGAGAGAGATACTGTGCCATCCG	1247573	1963365	GTGATCAAATAACGTCTGTTTATTAGCCAGCCAGCGGCGT	TGGGTTCGTGATTAGCGAAGAAAAATCATCATAAATTGGT	GTGATCAAATAACGTCTGTTTATTAGCCAGCCAGCGGCGTtaatacgactcactatagggagaGGGAGCAAGAGAGAGATACTGTGCCATCCGtcaaccaataatagtctgaatgtc	ACCAATTTATGATGATTTTTCTTCGCTAATCACGAACCCAcaacaggttgaactgctg
M28	359	GTCCGATTCGCTTTCTTGAAGCATCCGGTG	1294874	2010666	CATAACCGGGTAGGCGTTCTGCCGCTTAGTGGATGTGTTG	GCAGACCCATAATATTCACGCAGCTCGGGTTTATCAGGTG	CATAACCGGGTAGGCGTTCTGCCGCTTAGTGGATGTGTTGtaatacgactcactatagggagaGTCCGATTCGCTTTCTTGAAGCATCCGGTGtcaaccaataatagtctgaatgtc	CACCTGATAAACCCGAGCTGCGTGAATATTATGGGTCTGCcaacaggttgaactgctg
M29	395	GAGGGACAGCATAACCTCTTGGGCTTAGCG	1343534	2059326	TGAGAGTGTTAATAACAGGTAAATAGTCTTAATTATCAAC	CAGGAATCATCTTAGAGCGGATGATTTGCCAAACTGCAAA	TGAGAGTGTTAATAACAGGTAAATAGTCTTAATTATCAACtaatacgactcactatagggagaGAGGGACAGCATAACCTCTTGGGCTTAGCGtcaaccaataatagtctgaatgtc	TTTGCAGTTTGGCAAATCATCCGCTCTAAGATGATTCCTGcaacaggttgaactgctg
M30	337	GGCTGAATCGAAAGCAGCGTCTTAGGTGTG	1381955	2097747	GGCATTCCCCCAGGATAATACAAGGAACAATAATGAAAAA	GTTATTACCCTGTACCGCACTGGTGATGTGTGCGGGAATG	GGCATTCCCCCAGGATAATACAAGGAACAATAATGAAAAAtaatacgactcactatagggagaGGCTGAATCGAAAGCAGCGTCTTAGGTGTGtcaaccaataatagtctgaatgtc	CATTCCCGCACACATCACCAGTGCGGTACAGGGTAATAACcaacaggttgaactgctg
M31	357	GTCATGGGATACTGTCAAATCTGCAGCTGG	1434983	2150775	TGATTTTTGCCCTTACTTGTTCAGGTTGTATTGTTCTTTC	TTACTAATTTCTTGATTTTGCGACATTTAAAAGCGACTCA	TGATTTTTGCCCTTACTTGTTCAGGTTGTATTGTTCTTTCtaatacgactcactatagggagaGTCATGGGATACTGTCAAATCTGCAGCTGGtcaaccaataatagtctgaatgtc	TGAGTCGCTTTTAAATGTCGCAAAATCAAGAAATTAGTAAcaacaggttgaactgctg
M32	388	GAGACCTCTTGTCAACGACGTGGGCATTGG	1490213	2206005	CAGTATAGGCATGAATGGTCGTCATCGTGCCGACTTCTAT	CCCGAAACTGTCATGCAAGGCTTTGGCCATCGGCGCAAGA	CAGTATAGGCATGAATGGTCGTCATCGTGCCGACTTCTATtaatacgactcactatagggagaGAGACCTCTTGTCAACGACGTGGGCATTGGtcaaccaataatagtctgaatgtc	TCTTGCGCCGATGGCCAAAGCCTTGCATGACAGTTTCGGGcaacaggttgaactgctg
M33	471	GTTCCCGCTAGCCACCTAATTGAGACTGGG	1544332	2260124	TTCAACCCTTCAGATCGTGAATCTAAAGGGTTACATATTA	ACTATATTATCAACAAGACCAGACACTTATAGAATTAGTG	TTCAACCCTTCAGATCGTGAATCTAAAGGGTTACATATTAtaatacgactcactatagggagaGTTCCCGCTAGCCACCTAATTGAGACTGGGtcaaccaataatagtctgaatgtc	CACTAATTCTATAAGTGTCTGGTCTTGTTGATAATATAGTcaacaggttgaactgctg
M35	280	GAATTACACAAAGGAACGGTCATTTGGCCG	1637533	2288327	ACTGCATTGGTTTAATAAAAACCATCAACAATTGTGATTT	AGATATTCGGAACCATTCAAATATAACAAAACCCCGTAAA	ACTGCATTGGTTTAATAAAAACCATCAACAATTGTGATTTtaatacgactcactatagggagaGAATTACACAAAGGAACGGTCATTTGGCCGtcaaccaataatagtctgaatgtc	TTTACGGGGTTTTGTTATATTTGAATGGTTCCGAATATCTcaacaggttgaactgctg
M36	426	GCTTTAACTTCAAGCAAAGCAGGGCCCAAG	1691393	2234467	AGCAGTAATTCACGGCCAAAACGCCGGAGAATTTTCACTC	CGGCGTTTTCATCTGAAAACAAACCAGAGATTGCCTGATG	AGCAGTAATTCACGGCCAAAACGCCGGAGAATTTTCACTCtaatacgactcactatagggagaGCTTTAACTTCAAGCAAAGCAGGGCCCAAGtcaaccaataatagtctgaatgtc	CATCAGGCAATCTCTGGTTTGTTTTCAGATGAAAACGCCGcaacaggttgaactgctg
M37	378	GAACGTTCCCAAAGCCAGAACAGCACGGTG	1746351	2179509	AAAATATAGCCAATTTGCTTAAAAGCTCTGCAAACGGTCG	AAATAGCGCAGAAAATTACGTTTTGCCTCTTGCCACCTTC	AAAATATAGCCAATTTGCTTAAAAGCTCTGCAAACGGTCGtaatacgactcactatagggagaGAACGTTCCCAAAGCCAGAACAGCACGGTGtcaaccaataatagtctgaatgtc	GAAGGTGGCAAGAGGCAAAACGTAATTTTCTGCGCTATTTcaacaggttgaactgctg
M38	349	GGTGCGTGGATAAAGGTGATTACCATCTAG	1770230	2155630	CTCATCAGGCGGCTCTGCCGCCTGATTGTTAACCACCGCT	AATTGATATTTGCTTGCTCTTCCCCATATTTTCCTGCTTA	CTCATCAGGCGGCTCTGCCGCCTGATTGTTAACCACCGCTtaatacgactcactatagggagaGGTGCGTGGATAAAGGTGATTACCATCTAGtcaaccaataatagtctgaatgtc	TAAGCAGGAAAATATGGGGAAGAGCAAGCAAATATCAATTcaacaggttgaactgctg
M39	397	GAGTCATCAGTTTAAGGTCGTACAATAGGG	1843762	2082098	ATGCCTGATGGCGCTACGCTTATCAGGCCTACAAATGGGC	ACAATTCATTGCAGTTACGCTCTAATGTAGGCCGGGCAAG	ATGCCTGATGGCGCTACGCTTATCAGGCCTACAAATGGGCtaatacgactcactatagggagaGAGTCATCAGTTTAAGGTCGTACAATAGGGtcaaccaataatagtctgaatgtc	CTTGCCCGGCCTACATTAGAGCGTAACTGCAATGAATTGTcaacaggttgaactgctg
M40	454	GTCCTAAGGATATACGTAATCTGAGGAAGG	1893823	2032037	GAGAATAAGATATTACTGTTGATGCTTCTGCTAATTCATT	ATTTATATTTATAATTTCAATTTTATCTATAAAACTAACT	GAGAATAAGATATTACTGTTGATGCTTCTGCTAATTCATTtaatacgactcactatagggagaGTCCTAAGGATATACGTAATCTGAGGAAGGtcaaccaataatagtctgaatgtc	AGTTAGTTTTATAGATAAAATTGAAATTATAAATATAAATcaacaggttgaactgctg
M41	331	GGCCGTGGACCTTATTGTTCCTAGTTAGCG	1939174	1986686	TTCAATGATAGTTCAACAGATTTCGAATATTCTGAAGCAA	ACTTGAACTTATCATCAGGCGAAGGCCTCTCCTCGCGAGA	TTCAATGATAGTTCAACAGATTTCGAATATTCTGAAGCAAtaatacgactcactatagggagaGGCCGTGGACCTTATTGTTCCTAGTTAGCGtcaaccaataatagtctgaatgtc	TCTCGCGAGGAGAGGCCTTCGCCTGATGATAAGTTCAAGTcaacaggttgaactgctg
M42	457	GTCTACATCTCAAGTACACCGAGTTCTGTG	2011787	1914073	AAGATAAAGCACCTCAATCCAGGATGGAAGAGGTGGCAAA	GACCCCAAGTGAAGATCTGTTAAGTCAAGTTTACTATTGT	AAGATAAAGCACCTCAATCCAGGATGGAAGAGGTGGCAAAtaatacgactcactatagggagaGTCTACATCTCAAGTACACCGAGTTCTGTGtcaaccaataatagtctgaatgtc	ACAATAGTAAACTTGACTTAACAGATCTTCACTTGGGGTCcaacaggttgaactgctg
M43	316	GCGAATAACTGGAGGACCGTAGTCGAAGCG	2068333	1857527	GGTCAATTTCAGCAATTAATTACATTATCCACGCCAAAGT	ATTTGTCATCACAATGATGGTACCTTCTTTCAGACACCAT	GGTCAATTTCAGCAATTAATTACATTATCCACGCCAAAGTtaatacgactcactatagggagaGCGAATAACTGGAGGACCGTAGTCGAAGCGtcaaccaataatagtctgaatgtc	ATGGTGTCTGAAAGAAGGTACCATCATTGTGATGACAAATcaacaggttgaactgctg
M44	429	GGATTATCAAGGCTCTATCGGAGGAAGGAG	2089891	1835969	GACAGTCCTCTTAGCCCCCTCCTTTCCCCGCTCATTCATT	AAACAAATCCATTGCCATAAAATATATAAAAAAGCCCTTG	GACAGTCCTCTTAGCCCCCTCCTTTCCCCGCTCATTCATTtaatacgactcactatagggagaGGATTATCAAGGCTCTATCGGAGGAAGGAGtcaaccaataatagtctgaatgtc	CAAGGGCTTTTTTATATATTTTATGGCAATGGATTTGTTTcaacaggttgaactgctg
M45	356	GTCATACCATACTCTTCCCTCGGCTGGTGG	2167711	1758149	GCCGCTATTATTCAGAAAATGTGTCACCTTAGTGATTGTC	CAGTCCTGCTCGTCTATGACGCGCTTAAAGCCAGACACTT	GCCGCTATTATTCAGAAAATGTGTCACCTTAGTGATTGTCtaatacgactcactatagggagaGTCATACCATACTCTTCCCTCGGCTGGTGGtcaaccaataatagtctgaatgtc	AAGTGTCTGGCTTTAAGCGCGTCATAGACGAGCAGGACTGcaacaggttgaactgctg
M46	282	GACCATGTTCGTGTGCGTTGCCGAAGATGG	2228702	1697158	TTAACGCCTGGCGGGTTTCATGCATAGGCGCACACCCGGC	CAGCATCAGTAACAGCGGAAAACAGGCGATGGCTGGATAA	TTAACGCCTGGCGGGTTTCATGCATAGGCGCACACCCGGCtaatacgactcactatagggagaGACCATGTTCGTGTGCGTTGCCGAAGATGGtcaaccaataatagtctgaatgtc	TTATCCAGCCATCGCCTGTTTTCCGCTGTTACTGATGCTGcaacaggttgaactgctg
M47	414	GCCTCACACCTTCCATGCTGCTCTCAAATG	2290211	1635649	ATTGATGCATTGAGCTTTCATCCTATGAAATTAATTGCTG	TTAAAAGCATTGGGTACAGAAAATACCCATAGCTCCATAC	ATTGATGCATTGAGCTTTCATCCTATGAAATTAATTGCTGtaatacgactcactatagggagaGCCTCACACCTTCCATGCTGCTCTCAAATGtcaaccaataatagtctgaatgtc	GTATGGAGCTATGGGTATTTTCTGTACCCAATGCTTTTAAcaacaggttgaactgctg
M48	416	GCGAAAGCGTCTGTTTCATATGGCGACTCG	2358096	1567764	TTATGCGTGGCCCATTTTTGCCTGATTTAAACATCGCCAG	TCGTTGATCCAGGGCATCGCTGTAGAGCATCGTGTCAACG	TTATGCGTGGCCCATTTTTGCCTGATTTAAACATCGCCAGtaatacgactcactatagggagaGCGAAAGCGTCTGTTTCATATGGCGACTCGtcaaccaataatagtctgaatgtc	CGTTGACACGATGCTCTACAGCGATGCCCTGGATCAACGAcaacaggttgaactgctg
M49	437	GGGCACACTTTACATTAGCCTTAGTGAAAG	2407106	1518754	TGATGCAAAGTTATGTTATGTTAGGCAAAGTAATCTTCTA	TTATTAATAAGCACATCAAAACCTTTTTGAATATTAAATA	TGATGCAAAGTTATGTTATGTTAGGCAAAGTAATCTTCTAtaatacgactcactatagggagaGGGCACACTTTACATTAGCCTTAGTGAAAGtcaaccaataatagtctgaatgtc	TATTTAATATTCAAAAAGGTTTTGATGTGCTTATTAATAAcaacaggttgaactgctg
M50	384	GACACTAATCCATTGCTCTTTCATCTCGCG	2476628	1449232	AGGGGACACCATCCTTGTGTTTATCCCTAAAACCACATAA	AAACCGTAAATTAAATTCGAACTAGCAGGCCGAATAAGGC	AGGGGACACCATCCTTGTGTTTATCCCTAAAACCACATAAtaatacgactcactatagggagaGACACTAATCCATTGCTCTTTCATCTCGCGtcaaccaataatagtctgaatgtc	GCCTTATTCGGCCTGCTAGTTCGAATTTAATTTACGGTTTcaacaggttgaactgctg
M53	353	GTACTACACAGATCTCCTTGGTAGCGGACG	2591047	1334813	GATACACAGCAACATTTCGAGATATTCATACGGCATCTAA	TACTGATTTAATTCTGGTTAAAATACAGACAGATAACAAG	GATACACAGCAACATTTCGAGATATTCATACGGCATCTAAtaatacgactcactatagggagaGTACTACACAGATCTCCTTGGTAGCGGACGtcaaccaataatagtctgaatgtc	CTTGTTATCTGTCTGTATTTTAACCAGAATTAAATCAGTAcaacaggttgaactgctg
M55	371	GTTGTCTATCTGTTAACGCACTATACGAGG	2700020	1225840	ATATTTATTTAATTGATGACATTAGCATAATCATTCACTA	AGTTAATTTATATAGTATCTGCCCAGACACTTATTTATAG	ATATTTATTTAATTGATGACATTAGCATAATCATTCACTAtaatacgactcactatagggagaGTTGTCTATCTGTTAACGCACTATACGAGGtcaaccaataatagtctgaatgtc	CTATAAATAAGTGTCTGGGCAGATACTATATAAATTAACTcaacaggttgaactgctg
M56	385	GACGCAAACGACGCCTGTAATGCAAGAGTG	2778037	1147823	ACGGTGTAAGGACAACACCAACAAAAACAGGAAGTTAGAA	GTCTCAGCAAAACACCGACCAGACGGTGAGGAGACATAAA	ACGGTGTAAGGACAACACCAACAAAAACAGGAAGTTAGAAtaatacgactcactatagggagaGACGCAAACGACGCCTGTAATGCAAGAGTGtcaaccaataatagtctgaatgtc	TTTATGTCTCCTCACCGTCTGGTCGGTGTTTTGCTGAGACcaacaggttgaactgctg
M57	283	GACCGAATGATGCATGTCGATACAAACTAG	2818831	1107029	AAACGTCAAAAAGAGTGTTTTATCAACAGAAGAATGGAGG	TCTGACAGATAGTAGTAATGCAAAAAAATGGAGACTTAAG	AAACGTCAAAAAGAGTGTTTTATCAACAGAAGAATGGAGGtaatacgactcactatagggagaGACCGAATGATGCATGTCGATACAAACTAGtcaaccaataatagtctgaatgtc	CTTAAGTCTCCATTTTTTTGCATTACTACTATCTGTCAGAcaacaggttgaactgctg
M58	382	GAAGTTTGGAGATTTAAGAGCGGGTGTAAG	2860445	1065415	AAAATAAAGTAGTCTCATGCTTCTTCTGTGAAGCATGAGT	AACCCGGTGTTATTGCAGGCCATTATTCATTTTTCGCTAC	AAAATAAAGTAGTCTCATGCTTCTTCTGTGAAGCATGAGTtaatacgactcactatagggagaGAAGTTTGGAGATTTAAGAGCGGGTGTAAGtcaaccaataatagtctgaatgtc	GTAGCGAAAAATGAATAATGGCCTGCAATAACACCGGGTTcaacaggttgaactgctg
M59	403	GATGGATTTAGTGGCAGCTTGCGCCGACTG	2887493	1038367	CCCGACGCCATTCTATACCTGATAATTCTTCCCGCGGCGT	TCACGTTTAAAATCAGGAATGCTGCTCGCAAAATAAAAAC	CCCGACGCCATTCTATACCTGATAATTCTTCCCGCGGCGTtaatacgactcactatagggagaGATGGATTTAGTGGCAGCTTGCGCCGACTGtcaaccaataatagtctgaatgtc	GTTTTTATTTTGCGAGCAGCATTCCTGATTTTAAACGTGAcaacaggttgaactgctg
M60	308	GCAGGGTAAAGAGTAATTAATCCATGCCCG	2947724	978136	ATTATTGAACACCCTAACGGGTGTTTTTTTGTTTCTGGTC	TCCCATAAAAAAGCGCCATTCAGCGCCTTTTTATCATCCC	ATTATTGAACACCCTAACGGGTGTTTTTTTGTTTCTGGTCtaatacgactcactatagggagaGCAGGGTAAAGAGTAATTAATCCATGCCCGtcaaccaataatagtctgaatgtc	GGGATGATAAAAAGGCGCTGAATGGCGCTTTTTTATGGGAcaacaggttgaactgctg
M61	409	GCCACCGTAATTCTTGGAGTCAATTGAAGG	2995043	930817	ATATAAATCAGGATAATGTCCGAGAAATCCAATTATCCCA	TCAATCATAAACGGCTGCTGATCTGAAACTACAATTTTAA	ATATAAATCAGGATAATGTCCGAGAAATCCAATTATCCCAtaatacgactcactatagggagaGCCACCGTAATTCTTGGAGTCAATTGAAGGtcaaccaataatagtctgaatgtc	TTAAAATTGTAGTTTCAGATCAGCAGCCGTTTATGATTGAcaacaggttgaactgctg
M62	315	GCGAACAGGAAGGTAGACAGAAGTCTACCG	3042391	883469	GTCTGGGATTTGATGCCTTTATCACAACAGGGACGAGGCC	CGTAGATCGGATAAGGCGTTCACGCCGAATCCGGCAGTTG	GTCTGGGATTTGATGCCTTTATCACAACAGGGACGAGGCCtaatacgactcactatagggagaGCGAACAGGAAGGTAGACAGAAGTCTACCGtcaaccaataatagtctgaatgtc	CAACTGCCGGATTCGGCGTGAACGCCTTATCCGATCTACGcaacaggttgaactgctg
M63	438	GGGCCCGACACAAGCCTTAACTAACTGACG	3059496	866364	CGCAAATAAAGCATACAACGGTCTGGGTATGCCGCTCCAC	GGTGCAAACAGGCGCACCAGTTCACCGTTCGCAAGCCCCT	CGCAAATAAAGCATACAACGGTCTGGGTATGCCGCTCCACtaatacgactcactatagggagaGGGCCCGACACAAGCCTTAACTAACTGACGtcaaccaataatagtctgaatgtc	AGGGGCTTGCGAACGGTGAACTGGTGCGCCTGTTTGCACCcaacaggttgaactgctg
M64	404	GATTTCCGTACCAGCAGTTAACCTCGCTGG	3110516	815344	TTGCTTTTGGATCTGACAATAACCTTCACGAAAAAAATTA	GCTTATAAAGTCTGGGGGAATTACTCTCGCCACGTTAACG	TTGCTTTTGGATCTGACAATAACCTTCACGAAAAAAATTAtaatacgactcactatagggagaGATTTCCGTACCAGCAGTTAACCTCGCTGGtcaaccaataatagtctgaatgtc	CGTTAACGTGGCGAGAGTAATTCCCCCAGACTTTATAAGCcaacaggttgaactgctg
M65	367	GTGTTATTGTAACTGATCTCTGGCGCCAAG	3147273	778587	GCATAAACTCAATTGCGGCAAAGAAATCATTCATCAGTTT	GTTGGATCAACCTGCTGTTGCAGCTCACGACCTTTATCAT	GCATAAACTCAATTGCGGCAAAGAAATCATTCATCAGTTTtaatacgactcactatagggagaGTGTTATTGTAACTGATCTCTGGCGCCAAGtcaaccaataatagtctgaatgtc	ATGATAAAGGTCGTGAGCTGCAACAGCAGGTTGATCCAACcaacaggttgaactgctg
M66	297	GATGCTTCCTGAAACGTTGGCGTCGCTAGG	3186006	739854	TCGCATTTGGCCGGGTTCGCCCGGCCACATCATTAACGGA	TTAATGATAAGTGGATCAGATGTATAAAAAATTAAAATTA	TCGCATTTGGCCGGGTTCGCCCGGCCACATCATTAACGGAtaatacgactcactatagggagaGATGCTTCCTGAAACGTTGGCGTCGCTAGGtcaaccaataatagtctgaatgtc	TAATTTTAATTTTTTATACATCTGATCCACTTATCATTAAcaacaggttgaactgctg
M67	360	GTCTATTCGTTACTGTCCCGGTAGGGTGGG	3238409	687451	TACCTGCAAAGGGGAGTAACTTCATTGCCGGTCGATCGTC	ATTACGATGTGTGAAAAAACACATCCGGTCACCGGGCAAC	TACCTGCAAAGGGGAGTAACTTCATTGCCGGTCGATCGTCtaatacgactcactatagggagaGTCTATTCGTTACTGTCCCGGTAGGGTGGGtcaaccaataatagtctgaatgtc	GTTGCCCGGTGACCGGATGTGTTTTTTCACACATCGTAATcaacaggttgaactgctg
M69	372	GTTTCAAGCCAGTGTTCAGGAGATCCCGTG	3322004	603856	ACCAGCTACGAGTAAAGCAACTGGACGAGATACAGATACC	TGACAACCATTCCTCAGACCAGGACCAAAACGAAAAAAGA	ACCAGCTACGAGTAAAGCAACTGGACGAGATACAGATACCtaatacgactcactatagggagaGTTTCAAGCCAGTGTTCAGGAGATCCCGTGtcaaccaataatagtctgaatgtc	TCTTTTTTCGTTTTGGTCCTGGTCTGAGGAATGGTTGTCAcaacaggttgaactgctg
M70	330	GGCCGCGGAGCCTGCGAAAGATTATATAAG	3365537	560323	CTGGCGTTAGCCAGTGGCAAAAATGACAATCCGGGCAGCA	CAGGAACAGCATCAATTAGGGAAGGTGCGAATAAGCGGGG	CTGGCGTTAGCCAGTGGCAAAAATGACAATCCGGGCAGCAtaatacgactcactatagggagaGGCCGCGGAGCCTGCGAAAGATTATATAAGtcaaccaataatagtctgaatgtc	CCCCGCTTATTCGCACCTTCCCTAATTGATGCTGTTCCTGcaacaggttgaactgctg
M71	284	GACCGCCCTCCATATCCACGCGAGTATTTG	3418776	507084	TGCTTTCGAAATAACGCATCAATTTAATTTTCACACTTCC	CACCAGAAATATACTCACGCTAACAATCATTATTCTGCTT	TGCTTTCGAAATAACGCATCAATTTAATTTTCACACTTCCtaatacgactcactatagggagaGACCGCCCTCCATATCCACGCGAGTATTTGtcaaccaataatagtctgaatgtc	AAGCAGAATAATGATTGTTAGCGTGAGTATATTTCTGGTGcaacaggttgaactgctg
M72	431	GGCCATGTAGGTTTGAAATCAAGGTAGAAG	3477882	447978	CACCGCCACATTATTGAGGCGTAAAAAAAGCGGGGATTCC	CCGCTTTTTTGTCACTTTTTCGGTATTAGTGGCAACCGCA	CACCGCCACATTATTGAGGCGTAAAAAAAGCGGGGATTCCtaatacgactcactatagggagaGGCCATGTAGGTTTGAAATCAAGGTAGAAGtcaaccaataatagtctgaatgtc	TGCGGTTGCCACTAATACCGAAAAAGTGACAAAAAAGCGGcaacaggttgaactgctg
M73	354	GTAGTGCCCAGACTGTCTTTACCCTCGTCG	3525463	400397	ATTAAAAAGGCGCTTCGGCGCCTTTTCAGTTTGCTGACAA	AGTGCACTTGTTTATGCCGGATACGGCGTGAACGCGTTAT	ATTAAAAAGGCGCTTCGGCGCCTTTTCAGTTTGCTGACAAtaatacgactcactatagggagaGTAGTGCCCAGACTGTCTTTACCCTCGTCGtcaaccaataatagtctgaatgtc	ATAACGCGTTCACGCCGTATCCGGCATAAACAAGTGCACTcaacaggttgaactgctg
M74	373	GTTTCCTGGGACAAGTTTCTTTGTCTGCGG	3563721	362139	TGAACAAAGCGCACTTTGTCAAAAATCTAACCTACTTTTT	AATTCAGGGAATTACCGCAAAGCCCACGCCATCATACCCA	TGAACAAAGCGCACTTTGTCAAAAATCTAACCTACTTTTTtaatacgactcactatagggagaGTTTCCTGGGACAAGTTTCTTTGTCTGCGGtcaaccaataatagtctgaatgtc	TGGGTATGATGGCGTGGGCTTTGCGGTAATTCCCTGAATTcaacaggttgaactgctg
M75	450	GTCATAATTCACATTCGGCATCTCTGCAAG	3635962	289898	GACCATTTGCGTAACGCTGGTTTTTCTTAGGCATCATGAA	ATAACGCAGCATTAATGCATAGTGGTTAAGTATAAAAAAC	GACCATTTGCGTAACGCTGGTTTTTCTTAGGCATCATGAAtaatacgactcactatagggagaGTCATAATTCACATTCGGCATCTCTGCAAGtcaaccaataatagtctgaatgtc	GTTTTTTATACTTAACCACTATGCATTAATGCTGCGTTATcaacaggttgaactgctg
M77	287	GACTTTCTCCGAATCAGGAGTTGTGAGCAG	3720965	204895	TAATCAGGCTGCTGCTCACTTTATGCTTGCTGGTAGTGGT	TCTGTAGCCAGGTGGCTGAAGGTCTATGAAGAGCGCGGAG	TAATCAGGCTGCTGCTCACTTTATGCTTGCTGGTAGTGGTtaatacgactcactatagggagaGACTTTCTCCGAATCAGGAGTTGTGAGCAGtcaaccaataatagtctgaatgtc	CTCCGCGCTCTTCATAGACCTTCAGCCACCTGGCTACAGAcaacaggttgaactgctg
M78	390	GAGAGCATATCATGGCGGTTCAGACAGTTG	3770121	155739	CTGCGGCAGAACAAGACGGATAAAAAATCCAATGAGAGCA	CACTCATCCAGAACTTATTAACATAATGAATATTAAAGAA	CTGCGGCAGAACAAGACGGATAAAAAATCCAATGAGAGCAtaatacgactcactatagggagaGAGAGCATATCATGGCGGTTCAGACAGTTGtcaaccaataatagtctgaatgtc	TTCTTTAATATTCATTATGTTAATAAGTTCTGGATGAGTGcaacaggttgaactgctg
M79	343	GGTACTGTTGGTTGAGAGCATCCACACTAG	3817644	108216	TTCTTCCCCGCAACATTCAATTCTGTTTTGCGTGCCTGCT	CCAGATTTTGCGATGTTTTTTTGCCCAGCACACTGAGAAC	TTCTTCCCCGCAACATTCAATTCTGTTTTGCGTGCCTGCTtaatacgactcactatagggagaGGTACTGTTGGTTGAGAGCATCCACACTAGtcaaccaataatagtctgaatgtc	GTTCTCAGTGTGCTGGGCAAAAAAACATCGCAAAATCTGGcaacaggttgaactgctg
M81	433	GGCGAGTATCCCTAGATTATAGTATCGCCG	3895245	30615	GAGTTAAGATCTAAATAAAAAACCCGCCAGCAATCATGCA	TGGCGGGTTTTTAACGCGCTATCGATTTTAGTGAGCGTCG	GAGTTAAGATCTAAATAAAAAACCCGCCAGCAATCATGCAtaatacgactcactatagggagaGGCGAGTATCCCTAGATTATAGTATCGCCGtcaaccaataatagtctgaatgtc	CGACGCTCACTAAAATCGATAGCGCGTTAAAAACCCGCCAcaacaggttgaactgctg
M82	285	GACGTGGAAGCAACATTTCTGCAGACTCCG	3960236	34376	AGGTCATTGATAACATTACTGGCTATTTCAACATGCATTC	CACGTTTTAACTTGTCTGGTCGCGAGTGGTTGATAATGGA	AGGTCATTGATAACATTACTGGCTATTTCAACATGCATTCtaatacgactcactatagggagaGACGTGGAAGCAACATTTCTGCAGACTCCGtcaaccaataatagtctgaatgtc	TCCATTATCAACCACTCGCGACCAGACAAGTTAAAACGTGcaacaggttgaactgctg
M83	424	GCTTAGTCATACGTGTGGCCTCGATTAAAG	4003235	77375	AATTTTACATCCTTGTATGAGTCTCCGGTCAGCATGGCAA	TATGCCCACTCTCATGCAAGAGTCGGCATATTTTTTCAGA	AATTTTACATCCTTGTATGAGTCTCCGGTCAGCATGGCAAtaatacgactcactatagggagaGCTTAGTCATACGTGTGGCCTCGATTAAAGtcaaccaataatagtctgaatgtc	TCTGAAAAAATATGCCGACTCTTGCATGAGAGTGGGCATAcaacaggttgaactgctg
M84	435	GGGACTGCATTGCACGTTTCTAAGGGACCG	4053474	127614	TCGTTTACAAAGTAGAAAACGAAAGCGCCATCAATGTGCT	GAGAACAAGATTGCCTGATGCGCTGGGCAACAAAACCTGT	TCGTTTACAAAGTAGAAAACGAAAGCGCCATCAATGTGCTtaatacgactcactatagggagaGGGACTGCATTGCACGTTTCTAAGGGACCGtcaaccaataatagtctgaatgtc	ACAGGTTTTGTTGCCCAGCGCATCAGGCAATCTTGTTCTCcaacaggttgaactgctg
M85	462	GTGGCGATTAAGCCCTCAATAGGGACAAGG	4118301	192441	TGATTGTACATGATGCATGTTTGTTAGATCATTCGCGCAA	CAAATTTATTAACATTTTCGATTGATGTGGATTATGTCAC	TGATTGTACATGATGCATGTTTGTTAGATCATTCGCGCAAtaatacgactcactatagggagaGTGGCGATTAAGCCCTCAATAGGGACAAGGtcaaccaataatagtctgaatgtc	GTGACATAATCCACATCAATCGAAAATGTTAATAAATTTGcaacaggttgaactgctg
M86	338	GGCTGTTAGAAATGATCTAACTCAAGCAGG	4158275	232415	TGTATAAATTTGAGCCTGGCTTATCGCCGGGCTTTTTTAT	GGCAAAAAAAAGCGGATCCTGGAGATCCGCAAAAGTTCAC	TGTATAAATTTGAGCCTGGCTTATCGCCGGGCTTTTTTATtaatacgactcactatagggagaGGCTGTTAGAAATGATCTAACTCAAGCAGGtcaaccaataatagtctgaatgtc	GTGAACTTTTGCGGATCTCCAGGATCCGCTTTTTTTTGCCcaacaggttgaactgctg
M87	464	GTGTCCGTGGTACTGGTTCAAGAGTCTACG	4227578	301718	AACAAACAGGGCGCTCAATGAGTGCCCTGTCTCTTTATTA	ATATGAAACACTTATACTGGAAACAGGCTGGAATAATCTT	AACAAACAGGGCGCTCAATGAGTGCCCTGTCTCTTTATTAtaatacgactcactatagggagaGTGTCCGTGGTACTGGTTCAAGAGTCTACGtcaaccaataatagtctgaatgtc	AAGATTATTCCAGCCTGTTTCCAGTATAAGTGTTTCATATcaacaggttgaactgctg
M88	341	GGGAGGTAGGCGTTTAAAGACCTGTAATCG	4252177	326317	TATATCTACAAATCCAGACATGAGATGTTGCCTGTTAATC	TTACTCAGGAAACACTTTTCAGCTCCAAATCTCATGGTAA	TATATCTACAAATCCAGACATGAGATGTTGCCTGTTAATCtaatacgactcactatagggagaGGGAGGTAGGCGTTTAAAGACCTGTAATCGtcaaccaataatagtctgaatgtc	TTACCATGAGATTTGGAGCTGAAAAGTGTTTCCTGAGTAAcaacaggttgaactgctg
M89	363	GTCTTGTTTGTGTTCCCGCTCGTTCGACGG	4326932	401072	ATCTTTTTGCCTCTATTTATTATTTAAGATAATGTTAATG	CTCTACTTGTTCTTTTTTTAATTCACATGATATTTTTATC	ATCTTTTTGCCTCTATTTATTATTTAAGATAATGTTAATGtaatacgactcactatagggagaGTCTTGTTTGTGTTCCCGCTCGTTCGACGGtcaaccaataatagtctgaatgtc	GATAAAAATATCATGTGAATTAAAAAAAGAACAAGTAGAGcaacaggttgaactgctg
M90	350	GGTTTGTGGTCCGTACTATCTGGTAGGTGG	4362293	436433	TCTCATTCAGAAAATCTCATCAGTCGCCGTTCAGACCGGT	GTTGTGCTTTATGGATGCGTTACGCTCCTGATGACGTCAT	TCTCATTCAGAAAATCTCATCAGTCGCCGTTCAGACCGGTtaatacgactcactatagggagaGGTTTGTGGTCCGTACTATCTGGTAGGTGGtcaaccaataatagtctgaatgtc	ATGACGTCATCAGGAGCGTAACGCATCCATAAAGCACAACcaacaggttgaactgctg
M92	291	GAGGTACTGGAAGCAGTGGCAACTGTAAGG	4427841	501981	TTATGCAAAATCACAGCGTCTCTTAGAAATTAACCATGCG	CACTTGCAGTTAATGGAATCCTTATTGGATGAAGGGAAGA	TTATGCAAAATCACAGCGTCTCTTAGAAATTAACCATGCGtaatacgactcactatagggagaGAGGTACTGGAAGCAGTGGCAACTGTAAGGtcaaccaataatagtctgaatgtc	TCTTCCCTTCATCCAATAAGGATTCCATTAACTGCAAGTGcaacaggttgaactgctg
M93	417	GCGAGTTAGGTGGCCAAATGCAACTTAAAG	4500192	574332	AGTTTGTCATCTGTTTTACGGGAAGCGAAGCTGCCTTTCT	TGAGGAAAGTGGCATGCTCCGCATCAGAAGCAATAACAGA	AGTTTGTCATCTGTTTTACGGGAAGCGAAGCTGCCTTTCTtaatacgactcactatagggagaGCGAGTTAGGTGGCCAAATGCAACTTAAAGtcaaccaataatagtctgaatgtc	TCTGTTATTGCTTCTGATGCGGAGCATGCCACTTTCCTCAcaacaggttgaactgctg
M95	286	GACTAGCTCCATGCCTTTGAATTAACCCGG	4569174	643314	AACTGGAATCCGCCAGCTTTGTCGATGAAAAATTGCGGGC	GCTACACTCCGATATTTTATGGTCGGTAAAGACCCGCGAA	AACTGGAATCCGCCAGCTTTGTCGATGAAAAATTGCGGGCtaatacgactcactatagggagaGACTAGCTCCATGCCTTTGAATTAACCCGGtcaaccaataatagtctgaatgtc	TTCGCGGGTCTTTACCGACCATAAAATATCGGAGTGTAGCcaacaggttgaactgctg
M96	402	GATCTTTGTAAGGATCTAAGATTAGCGCGG	4628667	702807	AGATTAAACAAGGTTTGAAAAAACCTGCACGGGTGACCCG	CCACGAAATTGAGGATGCTAAGGCTGTTGTAGACCGGAAA	AGATTAAACAAGGTTTGAAAAAACCTGCACGGGTGACCCGtaatacgactcactatagggagaGATCTTTGTAAGGATCTAAGATTAGCGCGGtcaaccaataatagtctgaatgtc	TTTCCGGTCTACAACAGCCTTAGCATCCTCAATTTCGTGGcaacaggttgaactgctg
