## Supplemental table 5 for "A dynamic 3D polymer model of the *Escherichia coli* chromosome driven by data from optical pooled screening"

### Sheet: Flourophores
Code symbol	Flourophore	Detection oligo
1	Alexa750	TTCTATGTGACCGGGTACAG
2	Alexa488	GGAGATAACGATCCCTCACA
3	Cy3	GTACTCGGCTTTCCAACTGT
4	Cy5	CATATCTGTGACTGCCTGTC

### Sheet: Genotyping_code
strainID	barcodeID	R1	R2	R3	R4	R5	R6	R7
M00	275	1	3	2	2	3	2	2
	327	4	1	3	4	3	3	2
M02	335	3	1	1	3	2	3	2
M03	380	2	4	2	1	4	1	4
M04	432	3	4	1	1	4	3	3
M05	441	1	1	1	1	2	2	3
M06	312	2	2	1	3	1	2	2
M07	313	3	4	1	4	3	4	4
M08	310	4	2	3	1	4	2	2
M09	296	4	2	4	2	2	3	4
M10	370	2	2	4	1	2	4	1
M11	276	2	1	4	4	1	1	4
M12	292	1	3	3	3	1	2	1
M13	293	4	4	4	3	3	1	1
M14	468	4	2	1	2	3	2	1
M15	328	4	1	3	1	1	1	3
	317	1	4	1	1	1	1	4
	418	2	2	2	4	3	3	1
M18	325	3	4	4	4	3	3	3
M19	398	1	4	3	3	3	3	4
M20	347	2	1	2	2	2	1	1
M21	289	2	3	2	3	4	4	3
M22	295	1	2	4	4	2	2	2
M23	307	4	4	2	4	2	4	4
	278	1	1	1	3	1	3	3
M25	342	4	3	1	4	1	3	1
	369	1	3	1	4	3	4	3
M27	436	1	4	1	4	4	3	2
M28	359	1	3	4	1	4	3	3
M29	395	3	4	4	1	4	2	2
M30	337	1	2	1	2	4	1	1
M31	357	4	1	4	4	4	4	1
M32	388	2	1	3	3	1	1	1
M33	471	4	2	1	1	2	3	3
	311	1	1	2	1	1	2	1
M35	280	2	3	3	4	2	1	4
M36	426	2	2	3	3	2	2	3
M37	378	2	1	1	2	1	4	2
M38	349	3	2	1	1	1	1	2
M39	397	2	4	4	2	1	2	1
M40	454	3	3	4	3	3	1	2
M41	331	4	2	2	2	1	2	3
M42	457	3	1	2	1	4	1	3
M43	316	4	3	1	2	2	1	2
M44	429	2	2	1	1	4	4	4
M45	356	3	3	3	2	2	2	1
M46	282	2	3	3	1	3	1	1
M47	414	4	1	1	4	4	2	4
M48	416	1	1	2	2	1	4	4
M49	437	1	1	3	1	2	3	1
M50	384	3	2	3	2	3	3	2
	364	1	2	2	3	3	1	3
	348	2	4	2	1	1	3	2
M53	353	3	3	1	3	3	3	1
	374	3	1	3	4	2	4	3
M55	371	4	3	2	1	3	3	3
M56	385	4	3	3	4	1	4	4
M57	283	4	2	2	4	1	1	2
M58	382	4	4	2	2	2	2	2
M59	403	3	1	2	3	1	2	3
M60	308	1	3	4	2	2	4	3
M61	409	1	2	3	2	1	1	4
M62	315	1	1	4	2	4	1	2
M63	438	2	1	2	3	2	4	4
M64	404	3	3	1	3	4	1	4
M65	367	2	2	1	4	2	1	3
M66	297	4	1	1	1	4	1	1
M67	360	3	2	3	4	3	2	1
	474	2	2	4	4	4	2	4
M69	372	1	3	3	4	4	1	3
M70	330	3	3	2	1	2	3	1
M71	284	4	2	2	4	4	4	3
M72	431	4	1	4	3	2	2	1
M73	354	4	1	2	2	4	3	4
M74	373	3	3	1	1	3	2	2
M75	450	2	3	2	1	1	1	3
	300	2	2	3	2	2	1	2
M77	287	3	1	3	1	3	3	3
M78	390	4	3	3	3	2	3	3
M79	343	3	4	3	3	4	2	4
	387	4	4	4	4	1	2	3
M81	433	3	3	2	4	3	4	1
M82	285	4	4	1	1	1	4	1
M83	424	4	4	3	4	3	1	4
M84	435	1	3	3	2	1	3	2
M85	462	4	3	4	3	3	4	4
M86	338	2	1	2	1	2	2	2
M87	464	2	4	4	2	2	4	4
M88	341	1	1	4	1	4	4	4
M89	363	2	4	1	3	4	4	2
M90	350	2	3	3	2	3	2	3
	425	3	1	1	2	1	2	1
M92	291	1	2	2	2	2	2	1
M93	417	2	4	1	2	3	1	1
	430	1	2	1	1	3	3	1
M95	286	1	4	4	4	1	1	1
M96	402	2	3	2	3	3	3	2

### Sheet: padlock_probes
strainID	barcodeID	padlock_probe
M00	275	TTTCAACCGATTTCGCTAGAAGTTCGTCGAGTATCTGATTCCTTTGACTCACATTGCGTCTATTTAGTGGAGCCCCTGGTAACACAGTTG
	327	TATTGTAAGGCACTCCAGAGTATAACATCTCACCCGCTGATTCCTTTGACTCACATTGCGTCTATTTAGTGGAGCCCATAGAAATCACGG
M02	335	TTCGACGCCCGCCTGACGTTGAGGACTTAGTTCCTGATTCCTTTGACTCACATTGCGTCTATTTAGTGGAGCCCTTAAGTGTGACAAATC
M03	380	TCGGGCCAGCTGCTTCTGAGACGGCTGAGTATTCTACTGATTCCTTTGACTCACATTGCGTCTATTTAGTGGAGCCCTCATATAGTCTTG
M04	432	ATTAGGAGACGGCCACACCGAAATAACTCTCGTGCTGATTCCTTTGACTCACATTGCGTCTATTTAGTGGAGCCCTAGACTTCCTCCTAG
M05	441	AATATATAAGACCCACCATGATGATAACTACGTGCCCCTGATTCCTTTGACTCACATTGCGTCTATTTAGTGGAGCCCTCGTTCAAACGG
M06	312	TGACACGCCTCTCGGCAGAGCTTTAACGAGGAAGTCCTGATTCCTTTGACTCACATTGCGTCTATTTAGTGGAGCCCTGAGTATAAATTC
M07	313	AATCGTTTAGCCGGCAGAGGGTAACAGAGTATCCTCTGATTCCTTTGACTCACATTGCGTCTATTTAGTGGAGCCCATGTAGGATCCAGG
M08	310	TACACAAGGATATGCTCGATGCACTGATGTCACTACTGATTCCTTTGACTCACATTGCGTCTATTTAGTGGAGCCCATGCCAAAGTGACG
M09	296	TAGGTACAGATCATCCGAGGAGGAAGTACCTTACACTGATTCCTTTGACTCACATTGCGTCTATTTAGTGGAGCCCTGTCGGATTGAATC
M10	370	AAAGATTGGAGGCAACCGAGTCTCACAGCAATCTAGCTGATTCCTTTGACTCACATTGCGTCTATTTAGTGGAGCCCTGATTTGGAACTC
M11	276	TTCCATCGTCACGTTCGCTAGATGACGATCAGGTACCTGATTCCTTTGACTCACATTGCGTCTATTTAGTGGAGCCCACCTGTCCATGCC
M12	292	ATCCCGCATGGCTATCATCTTACGAACGGCAAGTACCTGATTCCTTTGACTCACATTGCGTCTATTTAGTGGAGCCCGATATTATCTTAC
M13	293	TGTAACGCCTTATATCATCTTCAACGAGTTAGACGCCTGATTCCTTTGACTCACATTGCGTCTATTTAGTGGAGCCCTCTTGCATCCTGG
M14	468	AGGCTTTATACCACACGTATCGGTAATTGCGGTACTCTGATTCCTTTGACTCACATTGCGTCTATTTAGTGGAGCCCTAGCCATTCTATC
M15	328	TTTATTTGACGAGATGCCAGAGTCTCAAATCGTCAGAGCTGATTCCTTTGACTCACATTGCGTCTATTTAGTGGAGCCCAAGACGGTAGG
	317	AGAACCATTCGGCGCCTACTTTCAATGACAGTCGCCTGATTCCTTTGACTCACATTGCGTCTATTTAGTGGAGCCCCTATGAATGATATC
	418	GATGTGAGAAATCGCACTAGGGTAAAGTGCGTCAACTGATTCCTTTGACTCACATTGCGTCTATTTAGTGGAGCCCGCCAGATATGAATG
M18	325	TTTCTCAAACAGGTCCACCGTGTAACAGAAATGTCGCTGATTCCTTTGACTCACATTGCGTCTATTTAGTGGAGCCCTCGAGGCTTGGCG
M19	398	ATGGGCCTCTTTATCTGAGCTAGAGAGTCGTATCTCTGATTCCTTTGACTCACATTGCGTCTATTTAGTGGAGCCCGAAGTAGGAAAGGG
M20	347	ATCCATGCGGTCACCGCTATCGTACACTCCTTTGACTGATTCCTTTGACTCACATTGCGTCTATTTAGTGGAGCCCGTATAGGCCACTTC
M21	289	TTTGGACTTGTCCTCACGTTTCGACACTAACAGAGCTGATTCCTTTGACTCACATTGCGTCTATTTAGTGGAGCCCTAAAGTTGGTTCGG
M22	295	ATCGCTTATGTAGATCCAGTGGAACGTAGGTTAAACCTGATTCCTTTGACTCACATTGCGTCTATTTAGTGGAGCCCCGCCAATGTGAAC
M23	307	ATTGTCGGAACCGCTGCGGTAGCTTAGCAGATAGTCACTGATTCCTTTGACTCACATTGCGTCTATTTAGTGGAGCCCGAGAACGCATTG
	278	AGGAGAATCAACCTTCGTAGTACACGGAGTGATCCTCTGATTCCTTTGACTCACATTGCGTCTATTTAGTGGAGCCCCCAGATGTATTAG
M25	342	TTATACCATGCCCATCTTCTCACAAGCAGTACGCTGATTCCTTTGACTCACATTGCGTCTATTTAGTGGAGCCCGTTGATCCCTCATAAC
	369	ACTCGAGTATCTAACCGAGTCCTACATAATCGTCACTGATTCCTTTGACTCACATTGCGTCTATTTAGTGGAGCCCCCTGCTTCGATAAC
M27	436	TCTCTCTTGCTCCCACTATCGGAAATCACTACCGCTGATTCCTTTGACTCACATTGCGTCTATTTAGTGGAGCCCGGATGGCACAGTATC
M28	359	AAAGCGAATCGGACACTAATATAACAGCGTCGCCCTGATTCCTTTGACTCACATTGCGTCTATTTAGTGGAGCCCACCGGATGCTTCAAG
M29	395	GTTATGCTGTCCCTCGTTCAGTTACCTGGATACGTCTGATTCCTTTGACTCACATTGCGTCTATTTAGTGGAGCCCGCTAAGCCCAAGAG
M30	337	TGCTTTCGATTCAGCCACTAACCTAAATCACTGCGGCTGATTCCTTTGACTCACATTGCGTCTATTTAGTGGAGCCCACACCTAAGACGC
M31	357	ACAGTATCCCATGACAATTACGGAAAGCGAGTTCGCTGATTCCTTTGACTCACATTGCGTCTATTTAGTGGAGCCCCAGCTGCAGATTTG
M32	388	TTGACAAGAGGTCTCCGAGTTACAGAGAGTACACGCTGATTCCTTTGACTCACATTGCGTCTATTTAGTGGAGCCCCAATGCCCACGTCG
M33	471	GTGGCTAGCGGGAACTATCAGCCATGCGTACTCTACTGATTCCTTTGACTCACATTGCGTCTATTTAGTGGAGCCCCCAGTCTCAATTAG
	311	GTAGTATGAGATGCACCGTCTTAAAGTTACGACCCTGATTCCTTTGACTCACATTGCGTCTATTTAGTGGAGCCCAGATGGAAACAGTAG
M35	280	TTCCTTTGTGTAATTCGTTAGAGTACGCTAGTTGCACTGATTCCTTTGACTCACATTGCGTCTATTTAGTGGAGCCCGGCCAAATGACCG
M36	426	CTTGAAGTTAAAGCCGATAGAGACATAGACTGCGCTGATTCCTTTGACTCACATTGCGTCTATTTAGTGGAGCCCTTGGGCCCTGCTTTG
M37	378	GCTTTGGGAACGTTCGTTATTGCAGACTAGGCGTACTGATTCCTTTGACTCACATTGCGTCTATTTAGTGGAGCCCACCGTGCTGTTCTG
M38	349	CTTTATCCACGCACCGTAGTGTACTCCCAAGTCCTCTGATTCCTTTGACTCACATTGCGTCTATTTAGTGGAGCCCTAGATGGTAATCAC
M39	397	TTAAACTGATGACTCTATACTGACCTTATCGGCACCTGATTCCTTTGACTCACATTGCGTCTATTTAGTGGAGCCCCCTATTGTACGACC
M40	454	GTATATCCTTAGGACTGATACTTAGGTCACGTCGACTGATTCCTTTGACTCACATTGCGTCTATTTAGTGGAGCCCCTTCCTCAGATTAC
M41	331	AATAAGGTCCACGGCCGTAGTCGTACTCATGCTGACCTGATTCCTTTGACTCACATTGCGTCTATTTAGTGGAGCCCGCTAACTAGGAAC
M42	457	TACTTGAGATGTAGACAGTATAGCAACCTCAACTCGCTGATTCCTTTGACTCACATTGCGTCTATTTAGTGGAGCCCACAGAACTCGGTG
M43	316	TCCTCCAGTTATTCGCCGGAAGACGGTGTAATACTCCTGATTCCTTTGACTCACATTGCGTCTATTTAGTGGAGCCCGCTTCGACTACGG
M44	429	AGCCTTGATAATCCTATAGTATCGAGGAGCGACCCTGATTCCTTTGACTCACATTGCGTCTATTTAGTGGAGCCCTCCTTCCTCCGATAG
M45	356	AAGAGTATGGTATGACAATTACCTAAAGCGCACTCGCTGATTCCTTTGACTCACATTGCGTCTATTTAGTGGAGCCCCACCAGCCGAGGG
M46	282	CACACGAACATGGTCTAGTTTCCACTGACTCTACGCTGATTCCTTTGACTCACATTGCGTCTATTTAGTGGAGCCCCATCTTCGGCAACG
M47	414	ATGGAAGGTGTGAGGCTGAGCTGACTACTTCGTATCCTGATTCCTTTGACTCACATTGCGTCTATTTAGTGGAGCCCATTTGAGAGCAGC
M48	416	AAACAGACGCTTTCGCACACAGTAACACATTGTCGCCTGATTCCTTTGACTCACATTGCGTCTATTTAGTGGAGCCCGAGTCGCCATATG
M49	437	TAATGTAAAGTGTGCCCAGTAGGTAACCCACTCACAGCTGATTCCTTTGACTCACATTGCGTCTATTTAGTGGAGCCCTTTCACTAAGGC
M50	384	CAATGGATTAGTGTCACTACTTAACAGAATCGCGCCTGATTCCTTTGACTCACATTGCGTCTATTTAGTGGAGCCCGCGAGATGAAAGAG
	364	AACGACTTTAGCACATGAACATACTATACCGCGCCTGATTCCTTTGACTCACATTGCGTCTATTTAGTGGAGCCCTATCGCCAGGCCTTG
	348	ATAGAACAGTGCACCGCTATGTTACCGTACCGTAGCTGATTCCTTTGACTCACATTGCGTCTATTTAGTGGAGCCCTATGCTCGTCTCGG
M53	353	AGATCTGTGTAGTACTGACTCTGACGTTAGGTACTCTGATTCCTTTGACTCACATTGCGTCTATTTAGTGGAGCCCGTCCGCTACCAAGG
	374	CTAAGGAACCAAACGAGCATAATGACGTAGACCGCTGATTCCTTTGACTCACATTGCGTCTATTTAGTGGAGCCCCTAAAGAACGGCAAG
M55	371	TTAACAGATAGACAACCGTCCTACACATCTTAGTGACTGATTCCTTTGACTCACATTGCGTCTATTTAGTGGAGCCCCTCGTATAGTGCG
M56	385	AGGCGTCGTTTGCGTCAGTACCTCAACCCAGTTAGACTGATTCCTTTGACTCACATTGCGTCTATTTAGTGGAGCCCACTCTTGCATTAC
M57	283	ATGCATCATTCGGTCTAGTTTCGACTCGTATGCACCTGATTCCTTTGACTCACATTGCGTCTATTTAGTGGAGCCCTAGTTTGTATCGAC
M58	382	TTAAATCTCCAAACTTCACAACTCTAAATACGGCTCGCTGATTCCTTTGACTCACATTGCGTCTATTTAGTGGAGCCCTTACACCCGCTC
M59	403	TGCCACTAAATCCATCATGAGCCTAACCTCTCTAGTCTGATTCCTTTGACTCACATTGCGTCTATTTAGTGGAGCCCAGTCGGCGCAAGC
M60	308	TCTTTACCCTGCTACGTGCTAGGAGATGTAACCTGATTCCTTTGACTCACATTGCGTCTATTTAGTGGAGCCCGGGCATGGATTAATTAC
M61	409	AAGAATTACGGTGGCGAGCGATACATCTATGCAGACTGATTCCTTTGACTCACATTGCGTCTATTTAGTGGAGCCCCTTCAATTGACTCC
M62	315	TACCTTCCTGTTCGCATACTAATAACTCACGCCGGCTGATTCCTTTGACTCACATTGCGTCTATTTAGTGGAGCCCGGTAGACTTCTGTC
M63	438	GCTTGTGTCGGGCCCAGTAGTAACCATTAAGCCGCCTGATTCCTTTGACTCACATTGCGTCTATTTAGTGGAGCCCGTCAGTTAGTTAAG
M64	404	TGCTGGTACGGAAATCCATACACGACAATAGCTTCGCTGATTCCTTTGACTCACATTGCGTCTATTTAGTGGAGCCCCAGCGAGGTTAAC
M65	367	AGTTACAATAACACATGACATTAACGTAGCACCCCTGATTCCTTTGACTCACATTGCGTCTATTTAGTGGAGCCCTTGGCGCCAGAGATC
M66	297	GTTTCAGGAAGCATCCGTCATGTACCATCAAGTCGCTGATTCCTTTGACTCACATTGCGTCTATTTAGTGGAGCCCCTAGCGACGCCAAC
M67	360	ACAGTAACGAATAGACACTACAATAACATCGCGTCGCTGATTCCTTTGACTCACATTGCGTCTATTTAGTGGAGCCCCCACCCTACCGGG
	474	CGTAGATGAACAACTGATCTGTACTTCCAGTCACCTGATTCCTTTGACTCACATTGCGTCTATTTAGTGGAGCCCTGTGAGTATGGGATG
M69	372	AACACTGGCTTGAAACCGTCGAGCAATATGAATGACCTGATTCCTTTGACTCACATTGCGTCTATTTAGTGGAGCCCACGGGATCTCCTG
M70	330	GCAGGCTCCGCGGCCATACTGGAACCGATCTACACCTGATTCCTTTGACTCACATTGCGTCTATTTAGTGGAGCCCTTATATAATCTTTC
M71	284	ATATGGAGGGCGGTCTGACATTTCTCCACGAGTACCTGATTCCTTTGACTCACATTGCGTCTATTTAGTGGAGCCCAAATACTCGCGTGG
M72	431	AAACCTACATGGCCTGAGTTTACGTGTATGGCACCTGATTCCTTTGACTCACATTGCGTCTATTTAGTGGAGCCCTTCTACCTTGATTTC
M73	354	ACAGTCTGGGCACTACTGACTGCTATCTACGTTAGGCTGATTCCTTTGACTCACATTGCGTCTATTTAGTGGAGCCCGACGAGGGTAAAG
M74	373	TTGTCCCAGGAAACGAGCAGTTAGGACAGTCTACCTGATTCCTTTGACTCACATTGCGTCTATTTAGTGGAGCCCCGCAGACAAAGAAAC
M75	450	AATGTGAATTATGACGTTCGTAGAGATGATCGTCACTGATTCCTTTGACTCACATTGCGTCTATTTAGTGGAGCCCTTGCAGAGATGCCG
	300	TGCCAACACATAATCCGTCATTTAAGTTAGCGCACCTGATTCCTTTGACTCACATTGCGTCTATTTAGTGGAGCCCATCCCATAAGCGAG
M77	287	TGATTCGGAGAAAGTCAATCGGCTAAACTATACCCGCTGATTCCTTTGACTCACATTGCGTCTATTTAGTGGAGCCCTGCTCACAACTCC
M78	390	CCATGATATGCTCTCCGTCGCGTACAATTACTTACCTGATTCCTTTGACTCACATTGCGTCTATTTAGTGGAGCCCAACTGTCTGAACCG
M79	343	TCAACCAACAGTACCCAGTGTCGAGAACGGTTTACCTGATTCCTTTGACTCACATTGCGTCTATTTAGTGGAGCCCTAGTGTGGATGCTC
	387	ATTTACAACTGACGTCCGAGTGTCACATACCACATACTGATTCCTTTGACTCACATTGCGTCTATTTAGTGGAGCCCCGACGGCTCGTGG
M81	433	TAGGGATACTCGCCACTATATCACAACAGGCGTGCTGATTCCTTTGACTCACATTGCGTCTATTTAGTGGAGCCCGGCGATACTATAATC
M82	285	TTGCTTCCACGTCTGACCGTGGGAGTTACTATCCTGATTCCTTTGACTCACATTGCGTCTATTTAGTGGAGCCCGGAGTCTGCAGAAATG
M83	424	ACACGTATGACTAAGCCATCCGATACACCAGGTAGACTGATTCCTTTGACTCACATTGCGTCTATTTAGTGGAGCCCTTTAATCGAGGCC
M84	435	GTGCAATGCAGTCCCACTATCACAAATTCACGGCGCTGATTCCTTTGACTCACATTGCGTCTATTTAGTGGAGCCCGGTCCCTTAGAAAC
M85	462	AGGGCTTAATCGCCACATGATTGAACGCCTACGAACCTGATTCCTTTGACTCACATTGCGTCTATTTAGTGGAGCCCCTTGTCCCTATTG
M86	338	ATCATTTCTAACAGCCACTAACGAACACTTATCGCGCTGATTCCTTTGACTCACATTGCGTCTATTTAGTGGAGCCCCTGCTTGAGTTAG
M87	464	CAGTACCACGGACACCATCGTAGAAGCACTGAGACCTGATTCCTTTGACTCACATTGCGTCTATTTAGTGGAGCCCGTAGACTCTTGAAC
M88	341	TTTAAACGCCTACCTCCCAGTACATTAACCTACGCGACCTGATTCCTTTGACTCACATTGCGTCTATTTAGTGGAGCCCGATTACAGGTC
M89	363	GAACACAAACAAGACAGTACCCAACCCTAGTAGAGCTGATTCCTTTGACTCACATTGCGTCTATTTAGTGGAGCCCCGTCGAACGAGCGG
M90	350	TACGGACCACAAACCGTTATACGGTGACTCATCCCCTGATTCCTTTGACTCACATTGCGTCTATTTAGTGGAGCCCCACCTACCAGATAG
	425	AAATGAGAAAGCAAGCCGATACCGAAGTCCAGATACCTGATTCCTTTGACTCACATTGCGTCTATTTAGTGGAGCCCATACATTCGGAGG
M92	291	TGCTTCCAGTACCTCAGTAATTTAACTAGGGCGCGCTGATTCCTTTGACTCACATTGCGTCTATTTAGTGGAGCCCCTTACAGTTGCCAC
M93	417	GCCACCTAACTCGCACACATATAAATCTCGCGGCCTGATTCCTTTGACTCACATTGCGTCTATTTAGTGGAGCCCTTTAAGTTGCATTTG
	430	CGGATAATTGCCTGAGTGATAGCTCGGATCTCCTGATTCCTTTGACTCACATTGCGTCTATTTAGTGGAGCCCCGCCTATTGAATATTTC
M95	286	GCATGGAGCTAGTCAATCCCTGAAACTAGACTCGCTGATTCCTTTGACTCACATTGCGTCTATTTAGTGGAGCCCCGGGTTAATTCAAAG
M96	402	ATCCTTACAAAGATCATGACTAACGCCTATACACGCTGATTCCTTTGACTCACATTGCGTCTATTTAGTGGAGCCCCGCGCTAATCTTAG

### Sheet: Genotyping_rounds_pools
strainID	barcodeID	padlock_probe
M00	275	TTTCAACCGATTTCGCTAGAAGTTCGTCGAGTATCTGATTCCTTTGACTCACATTGCGTCTATTTAGTGGAGCCCCTGGTAACACAGTTG
	327	TATTGTAAGGCACTCCAGAGTATAACATCTCACCCGCTGATTCCTTTGACTCACATTGCGTCTATTTAGTGGAGCCCATAGAAATCACGG
M02	335	TTCGACGCCCGCCTGACGTTGAGGACTTAGTTCCTGATTCCTTTGACTCACATTGCGTCTATTTAGTGGAGCCCTTAAGTGTGACAAATC
M03	380	TCGGGCCAGCTGCTTCTGAGACGGCTGAGTATTCTACTGATTCCTTTGACTCACATTGCGTCTATTTAGTGGAGCCCTCATATAGTCTTG
M04	432	ATTAGGAGACGGCCACACCGAAATAACTCTCGTGCTGATTCCTTTGACTCACATTGCGTCTATTTAGTGGAGCCCTAGACTTCCTCCTAG
M05	441	AATATATAAGACCCACCATGATGATAACTACGTGCCCCTGATTCCTTTGACTCACATTGCGTCTATTTAGTGGAGCCCTCGTTCAAACGG
M06	312	TGACACGCCTCTCGGCAGAGCTTTAACGAGGAAGTCCTGATTCCTTTGACTCACATTGCGTCTATTTAGTGGAGCCCTGAGTATAAATTC
M07	313	AATCGTTTAGCCGGCAGAGGGTAACAGAGTATCCTCTGATTCCTTTGACTCACATTGCGTCTATTTAGTGGAGCCCATGTAGGATCCAGG
M08	310	TACACAAGGATATGCTCGATGCACTGATGTCACTACTGATTCCTTTGACTCACATTGCGTCTATTTAGTGGAGCCCATGCCAAAGTGACG
M09	296	TAGGTACAGATCATCCGAGGAGGAAGTACCTTACACTGATTCCTTTGACTCACATTGCGTCTATTTAGTGGAGCCCTGTCGGATTGAATC
M10	370	AAAGATTGGAGGCAACCGAGTCTCACAGCAATCTAGCTGATTCCTTTGACTCACATTGCGTCTATTTAGTGGAGCCCTGATTTGGAACTC
M11	276	TTCCATCGTCACGTTCGCTAGATGACGATCAGGTACCTGATTCCTTTGACTCACATTGCGTCTATTTAGTGGAGCCCACCTGTCCATGCC
M12	292	ATCCCGCATGGCTATCATCTTACGAACGGCAAGTACCTGATTCCTTTGACTCACATTGCGTCTATTTAGTGGAGCCCGATATTATCTTAC
M13	293	TGTAACGCCTTATATCATCTTCAACGAGTTAGACGCCTGATTCCTTTGACTCACATTGCGTCTATTTAGTGGAGCCCTCTTGCATCCTGG
M14	468	AGGCTTTATACCACACGTATCGGTAATTGCGGTACTCTGATTCCTTTGACTCACATTGCGTCTATTTAGTGGAGCCCTAGCCATTCTATC
M15	328	TTTATTTGACGAGATGCCAGAGTCTCAAATCGTCAGAGCTGATTCCTTTGACTCACATTGCGTCTATTTAGTGGAGCCCAAGACGGTAGG
	317	AGAACCATTCGGCGCCTACTTTCAATGACAGTCGCCTGATTCCTTTGACTCACATTGCGTCTATTTAGTGGAGCCCCTATGAATGATATC
	418	GATGTGAGAAATCGCACTAGGGTAAAGTGCGTCAACTGATTCCTTTGACTCACATTGCGTCTATTTAGTGGAGCCCGCCAGATATGAATG
M18	325	TTTCTCAAACAGGTCCACCGTGTAACAGAAATGTCGCTGATTCCTTTGACTCACATTGCGTCTATTTAGTGGAGCCCTCGAGGCTTGGCG
M19	398	ATGGGCCTCTTTATCTGAGCTAGAGAGTCGTATCTCTGATTCCTTTGACTCACATTGCGTCTATTTAGTGGAGCCCGAAGTAGGAAAGGG
M20	347	ATCCATGCGGTCACCGCTATCGTACACTCCTTTGACTGATTCCTTTGACTCACATTGCGTCTATTTAGTGGAGCCCGTATAGGCCACTTC
M21	289	TTTGGACTTGTCCTCACGTTTCGACACTAACAGAGCTGATTCCTTTGACTCACATTGCGTCTATTTAGTGGAGCCCTAAAGTTGGTTCGG
M22	295	ATCGCTTATGTAGATCCAGTGGAACGTAGGTTAAACCTGATTCCTTTGACTCACATTGCGTCTATTTAGTGGAGCCCCGCCAATGTGAAC
M23	307	ATTGTCGGAACCGCTGCGGTAGCTTAGCAGATAGTCACTGATTCCTTTGACTCACATTGCGTCTATTTAGTGGAGCCCGAGAACGCATTG
	278	AGGAGAATCAACCTTCGTAGTACACGGAGTGATCCTCTGATTCCTTTGACTCACATTGCGTCTATTTAGTGGAGCCCCCAGATGTATTAG
M25	342	TTATACCATGCCCATCTTCTCACAAGCAGTACGCTGATTCCTTTGACTCACATTGCGTCTATTTAGTGGAGCCCGTTGATCCCTCATAAC
	369	ACTCGAGTATCTAACCGAGTCCTACATAATCGTCACTGATTCCTTTGACTCACATTGCGTCTATTTAGTGGAGCCCCCTGCTTCGATAAC
M27	436	TCTCTCTTGCTCCCACTATCGGAAATCACTACCGCTGATTCCTTTGACTCACATTGCGTCTATTTAGTGGAGCCCGGATGGCACAGTATC
M28	359	AAAGCGAATCGGACACTAATATAACAGCGTCGCCCTGATTCCTTTGACTCACATTGCGTCTATTTAGTGGAGCCCACCGGATGCTTCAAG
M29	395	GTTATGCTGTCCCTCGTTCAGTTACCTGGATACGTCTGATTCCTTTGACTCACATTGCGTCTATTTAGTGGAGCCCGCTAAGCCCAAGAG
M30	337	TGCTTTCGATTCAGCCACTAACCTAAATCACTGCGGCTGATTCCTTTGACTCACATTGCGTCTATTTAGTGGAGCCCACACCTAAGACGC
M31	357	ACAGTATCCCATGACAATTACGGAAAGCGAGTTCGCTGATTCCTTTGACTCACATTGCGTCTATTTAGTGGAGCCCCAGCTGCAGATTTG
M32	388	TTGACAAGAGGTCTCCGAGTTACAGAGAGTACACGCTGATTCCTTTGACTCACATTGCGTCTATTTAGTGGAGCCCCAATGCCCACGTCG
M33	471	GTGGCTAGCGGGAACTATCAGCCATGCGTACTCTACTGATTCCTTTGACTCACATTGCGTCTATTTAGTGGAGCCCCCAGTCTCAATTAG
	311	GTAGTATGAGATGCACCGTCTTAAAGTTACGACCCTGATTCCTTTGACTCACATTGCGTCTATTTAGTGGAGCCCAGATGGAAACAGTAG
M35	280	TTCCTTTGTGTAATTCGTTAGAGTACGCTAGTTGCACTGATTCCTTTGACTCACATTGCGTCTATTTAGTGGAGCCCGGCCAAATGACCG
M36	426	CTTGAAGTTAAAGCCGATAGAGACATAGACTGCGCTGATTCCTTTGACTCACATTGCGTCTATTTAGTGGAGCCCTTGGGCCCTGCTTTG
M37	378	GCTTTGGGAACGTTCGTTATTGCAGACTAGGCGTACTGATTCCTTTGACTCACATTGCGTCTATTTAGTGGAGCCCACCGTGCTGTTCTG
M38	349	CTTTATCCACGCACCGTAGTGTACTCCCAAGTCCTCTGATTCCTTTGACTCACATTGCGTCTATTTAGTGGAGCCCTAGATGGTAATCAC
M39	397	TTAAACTGATGACTCTATACTGACCTTATCGGCACCTGATTCCTTTGACTCACATTGCGTCTATTTAGTGGAGCCCCCTATTGTACGACC
M40	454	GTATATCCTTAGGACTGATACTTAGGTCACGTCGACTGATTCCTTTGACTCACATTGCGTCTATTTAGTGGAGCCCCTTCCTCAGATTAC
M41	331	AATAAGGTCCACGGCCGTAGTCGTACTCATGCTGACCTGATTCCTTTGACTCACATTGCGTCTATTTAGTGGAGCCCGCTAACTAGGAAC
M42	457	TACTTGAGATGTAGACAGTATAGCAACCTCAACTCGCTGATTCCTTTGACTCACATTGCGTCTATTTAGTGGAGCCCACAGAACTCGGTG
M43	316	TCCTCCAGTTATTCGCCGGAAGACGGTGTAATACTCCTGATTCCTTTGACTCACATTGCGTCTATTTAGTGGAGCCCGCTTCGACTACGG
M44	429	AGCCTTGATAATCCTATAGTATCGAGGAGCGACCCTGATTCCTTTGACTCACATTGCGTCTATTTAGTGGAGCCCTCCTTCCTCCGATAG
M45	356	AAGAGTATGGTATGACAATTACCTAAAGCGCACTCGCTGATTCCTTTGACTCACATTGCGTCTATTTAGTGGAGCCCCACCAGCCGAGGG
M46	282	CACACGAACATGGTCTAGTTTCCACTGACTCTACGCTGATTCCTTTGACTCACATTGCGTCTATTTAGTGGAGCCCCATCTTCGGCAACG
M47	414	ATGGAAGGTGTGAGGCTGAGCTGACTACTTCGTATCCTGATTCCTTTGACTCACATTGCGTCTATTTAGTGGAGCCCATTTGAGAGCAGC
M48	416	AAACAGACGCTTTCGCACACAGTAACACATTGTCGCCTGATTCCTTTGACTCACATTGCGTCTATTTAGTGGAGCCCGAGTCGCCATATG
M49	437	TAATGTAAAGTGTGCCCAGTAGGTAACCCACTCACAGCTGATTCCTTTGACTCACATTGCGTCTATTTAGTGGAGCCCTTTCACTAAGGC
M50	384	CAATGGATTAGTGTCACTACTTAACAGAATCGCGCCTGATTCCTTTGACTCACATTGCGTCTATTTAGTGGAGCCCGCGAGATGAAAGAG
	364	AACGACTTTAGCACATGAACATACTATACCGCGCCTGATTCCTTTGACTCACATTGCGTCTATTTAGTGGAGCCCTATCGCCAGGCCTTG
	348	ATAGAACAGTGCACCGCTATGTTACCGTACCGTAGCTGATTCCTTTGACTCACATTGCGTCTATTTAGTGGAGCCCTATGCTCGTCTCGG
M53	353	AGATCTGTGTAGTACTGACTCTGACGTTAGGTACTCTGATTCCTTTGACTCACATTGCGTCTATTTAGTGGAGCCCGTCCGCTACCAAGG
	374	CTAAGGAACCAAACGAGCATAATGACGTAGACCGCTGATTCCTTTGACTCACATTGCGTCTATTTAGTGGAGCCCCTAAAGAACGGCAAG
M55	371	TTAACAGATAGACAACCGTCCTACACATCTTAGTGACTGATTCCTTTGACTCACATTGCGTCTATTTAGTGGAGCCCCTCGTATAGTGCG
M56	385	AGGCGTCGTTTGCGTCAGTACCTCAACCCAGTTAGACTGATTCCTTTGACTCACATTGCGTCTATTTAGTGGAGCCCACTCTTGCATTAC
M57	283	ATGCATCATTCGGTCTAGTTTCGACTCGTATGCACCTGATTCCTTTGACTCACATTGCGTCTATTTAGTGGAGCCCTAGTTTGTATCGAC
M58	382	TTAAATCTCCAAACTTCACAACTCTAAATACGGCTCGCTGATTCCTTTGACTCACATTGCGTCTATTTAGTGGAGCCCTTACACCCGCTC
M59	403	TGCCACTAAATCCATCATGAGCCTAACCTCTCTAGTCTGATTCCTTTGACTCACATTGCGTCTATTTAGTGGAGCCCAGTCGGCGCAAGC
M60	308	TCTTTACCCTGCTACGTGCTAGGAGATGTAACCTGATTCCTTTGACTCACATTGCGTCTATTTAGTGGAGCCCGGGCATGGATTAATTAC
M61	409	AAGAATTACGGTGGCGAGCGATACATCTATGCAGACTGATTCCTTTGACTCACATTGCGTCTATTTAGTGGAGCCCCTTCAATTGACTCC
M62	315	TACCTTCCTGTTCGCATACTAATAACTCACGCCGGCTGATTCCTTTGACTCACATTGCGTCTATTTAGTGGAGCCCGGTAGACTTCTGTC
M63	438	GCTTGTGTCGGGCCCAGTAGTAACCATTAAGCCGCCTGATTCCTTTGACTCACATTGCGTCTATTTAGTGGAGCCCGTCAGTTAGTTAAG
M64	404	TGCTGGTACGGAAATCCATACACGACAATAGCTTCGCTGATTCCTTTGACTCACATTGCGTCTATTTAGTGGAGCCCCAGCGAGGTTAAC
M65	367	AGTTACAATAACACATGACATTAACGTAGCACCCCTGATTCCTTTGACTCACATTGCGTCTATTTAGTGGAGCCCTTGGCGCCAGAGATC
M66	297	GTTTCAGGAAGCATCCGTCATGTACCATCAAGTCGCTGATTCCTTTGACTCACATTGCGTCTATTTAGTGGAGCCCCTAGCGACGCCAAC
M67	360	ACAGTAACGAATAGACACTACAATAACATCGCGTCGCTGATTCCTTTGACTCACATTGCGTCTATTTAGTGGAGCCCCCACCCTACCGGG
	474	CGTAGATGAACAACTGATCTGTACTTCCAGTCACCTGATTCCTTTGACTCACATTGCGTCTATTTAGTGGAGCCCTGTGAGTATGGGATG
M69	372	AACACTGGCTTGAAACCGTCGAGCAATATGAATGACCTGATTCCTTTGACTCACATTGCGTCTATTTAGTGGAGCCCACGGGATCTCCTG
M70	330	GCAGGCTCCGCGGCCATACTGGAACCGATCTACACCTGATTCCTTTGACTCACATTGCGTCTATTTAGTGGAGCCCTTATATAATCTTTC
M71	284	ATATGGAGGGCGGTCTGACATTTCTCCACGAGTACCTGATTCCTTTGACTCACATTGCGTCTATTTAGTGGAGCCCAAATACTCGCGTGG
M72	431	AAACCTACATGGCCTGAGTTTACGTGTATGGCACCTGATTCCTTTGACTCACATTGCGTCTATTTAGTGGAGCCCTTCTACCTTGATTTC
M73	354	ACAGTCTGGGCACTACTGACTGCTATCTACGTTAGGCTGATTCCTTTGACTCACATTGCGTCTATTTAGTGGAGCCCGACGAGGGTAAAG
M74	373	TTGTCCCAGGAAACGAGCAGTTAGGACAGTCTACCTGATTCCTTTGACTCACATTGCGTCTATTTAGTGGAGCCCCGCAGACAAAGAAAC
M75	450	AATGTGAATTATGACGTTCGTAGAGATGATCGTCACTGATTCCTTTGACTCACATTGCGTCTATTTAGTGGAGCCCTTGCAGAGATGCCG
	300	TGCCAACACATAATCCGTCATTTAAGTTAGCGCACCTGATTCCTTTGACTCACATTGCGTCTATTTAGTGGAGCCCATCCCATAAGCGAG
M77	287	TGATTCGGAGAAAGTCAATCGGCTAAACTATACCCGCTGATTCCTTTGACTCACATTGCGTCTATTTAGTGGAGCCCTGCTCACAACTCC
M78	390	CCATGATATGCTCTCCGTCGCGTACAATTACTTACCTGATTCCTTTGACTCACATTGCGTCTATTTAGTGGAGCCCAACTGTCTGAACCG
M79	343	TCAACCAACAGTACCCAGTGTCGAGAACGGTTTACCTGATTCCTTTGACTCACATTGCGTCTATTTAGTGGAGCCCTAGTGTGGATGCTC
	387	ATTTACAACTGACGTCCGAGTGTCACATACCACATACTGATTCCTTTGACTCACATTGCGTCTATTTAGTGGAGCCCCGACGGCTCGTGG
M81	433	TAGGGATACTCGCCACTATATCACAACAGGCGTGCTGATTCCTTTGACTCACATTGCGTCTATTTAGTGGAGCCCGGCGATACTATAATC
M82	285	TTGCTTCCACGTCTGACCGTGGGAGTTACTATCCTGATTCCTTTGACTCACATTGCGTCTATTTAGTGGAGCCCGGAGTCTGCAGAAATG
M83	424	ACACGTATGACTAAGCCATCCGATACACCAGGTAGACTGATTCCTTTGACTCACATTGCGTCTATTTAGTGGAGCCCTTTAATCGAGGCC
M84	435	GTGCAATGCAGTCCCACTATCACAAATTCACGGCGCTGATTCCTTTGACTCACATTGCGTCTATTTAGTGGAGCCCGGTCCCTTAGAAAC
M85	462	AGGGCTTAATCGCCACATGATTGAACGCCTACGAACCTGATTCCTTTGACTCACATTGCGTCTATTTAGTGGAGCCCCTTGTCCCTATTG
M86	338	ATCATTTCTAACAGCCACTAACGAACACTTATCGCGCTGATTCCTTTGACTCACATTGCGTCTATTTAGTGGAGCCCCTGCTTGAGTTAG
M87	464	CAGTACCACGGACACCATCGTAGAAGCACTGAGACCTGATTCCTTTGACTCACATTGCGTCTATTTAGTGGAGCCCGTAGACTCTTGAAC
M88	341	TTTAAACGCCTACCTCCCAGTACATTAACCTACGCGACCTGATTCCTTTGACTCACATTGCGTCTATTTAGTGGAGCCCGATTACAGGTC
M89	363	GAACACAAACAAGACAGTACCCAACCCTAGTAGAGCTGATTCCTTTGACTCACATTGCGTCTATTTAGTGGAGCCCCGTCGAACGAGCGG
M90	350	TACGGACCACAAACCGTTATACGGTGACTCATCCCCTGATTCCTTTGACTCACATTGCGTCTATTTAGTGGAGCCCCACCTACCAGATAG
	425	AAATGAGAAAGCAAGCCGATACCGAAGTCCAGATACCTGATTCCTTTGACTCACATTGCGTCTATTTAGTGGAGCCCATACATTCGGAGG
M92	291	TGCTTCCAGTACCTCAGTAATTTAACTAGGGCGCGCTGATTCCTTTGACTCACATTGCGTCTATTTAGTGGAGCCCCTTACAGTTGCCAC
M93	417	GCCACCTAACTCGCACACATATAAATCTCGCGGCCTGATTCCTTTGACTCACATTGCGTCTATTTAGTGGAGCCCTTTAAGTTGCATTTG
	430	CGGATAATTGCCTGAGTGATAGCTCGGATCTCCTGATTCCTTTGACTCACATTGCGTCTATTTAGTGGAGCCCCGCCTATTGAATATTTC
M95	286	GCATGGAGCTAGTCAATCCCTGAAACTAGACTCGCTGATTCCTTTGACTCACATTGCGTCTATTTAGTGGAGCCCCGGGTTAATTCAAAG
M96	402	ATCCTTACAAAGATCATGACTAACGCCTATACACGCTGATTCCTTTGACTCACATTGCGTCTATTTAGTGGAGCCCCGCGCTAATCTTAG
